# Whole-Blood Transcriptomics Highlights Galectin-1 in Systolic Blood Pressure

**DOI:** 10.64898/2026.09.11.751025

**Authors:** Amadou Gaye, Ashton F. Oliver, Merry L. Lindsey, German E. Gonzalez

## Abstract

**Background:** Galectins regulate inflammation, fibrosis, immunity, and vascular remodeling. Although galectin-3 has been widely studied in cardiovascular disease, the relative contributions of other galectins to blood pressure regulation remain unclear. We systematically evaluated associations between galectin gene expression and systolic blood pressure (SBP) in African Americans.

**Methods:** Whole-blood mRNA sequencing data were analyzed from 419 African American participants in the GENE-FORECAST cohort who were free of type 2 diabetes and not receiving antihypertensive medications. LGALS1, LGALS3, LGALS8, and LGALS9 were evaluated using generalized linear models adjusted for age, sex, and body mass index. Associations with cardiac magnetic resonance imaging traits and circulating inflammatory cytokines were also examined.

**Results:** LGALS1 showed the strongest association with SBP (β=13.25 mm□Hg per standard deviation increase; P=7.57×10□^1^□). LGALS9 was positively associated with SBP (β=9.73; P=7.59×10□□), whereas LGALS3 showed a weaker positive association (β=4.06; P=0.019). LGALS8 was inversely associated with SBP (β=−6.45; P=1.66×10□□), as was the LGALS3/LGALS1 ratio (β=−10.2; P=2.34×10□□). Galectin genes also showed distinct associations with cardiac imaging traits. Cytokine associations were modest and inconsistent, although LGALS1 was positively associated with interleukin-1β.

**Conclusions:** Whole-blood transcriptomics identified LGALS1 as the strongest galectin correlate of SBP in African Americans. Divergent associations across galectin genes suggest heterogeneous, potentially nonredundant cardiovascular roles. These findings broaden the focus beyond LGALS3 and support further investigation of LGALS1 as a biomarker and possible mediator of hypertension-related vascular stress.
