## Supplementary Material for "Whole-Blood Transcriptomics Highlights Galectin-1 in Systolic Blood Pressure"

### Sheet: all.results
Variable	mRNA	Beta	P	95%CI
SBP	LGALS1	13.2477	7.57209e-15	10.03, 16.46
SBP	LGALS3	4.06163	0.0190134	0.68, 7.44
SBP	LGALS8	-6.45083	0.000166583	-9.78, -3.12
SBP	LGALS9	9.73036	7.59027e-09	6.5, 12.96
SBP	LGAL3.LGAL1	-10.2012	2.34223e-09	-13.48, -6.93
ED.Vol	LGALS1	0.38301	0.858609	-3.83, 4.59
ED.Vol	LGALS3	-1.54343	0.456257	-5.6, 2.51
ED.Vol	LGALS8	-3.77014	0.0677885	-7.8, 0.26
ED.Vol	LGALS9	3.65569	0.0518262	-0.01, 7.32
ED.Vol	LGAL3.LGAL1	-1.58986	0.638404	-8.21, 5.03
ES.Vol	LGALS1	-2.90812	0.138772	-6.74, 0.92
ES.Vol	LGALS3	-2.19651	0.194438	-5.5, 1.1
ES.Vol	LGALS8	-0.00417	0.997906	-3.11, 3.11
ES.Vol	LGALS9	-0.63466	0.602893	-3.02, 1.75
ES.Vol	LGAL3.LGAL1	-0.01015	0.997995	-7.91, 7.89
Stroke.Vol	LGALS1	3.15386	0.105508	-0.64, 6.95
Stroke.Vol	LGALS3	4.2848	0.0100689	1.07, 7.5
Stroke.Vol	LGALS8	-2.50021	0.111454	-5.56, 0.56
Stroke.Vol	LGALS9	1.49508	0.215872	-0.86, 3.85
Stroke.Vol	LGAL3.LGAL1	8.28343	0.0373177	0.56, 16
Cardiac.Output	LGALS1	0.00735	0.960415	-0.28, 0.3
Cardiac.Output	LGALS3	-0.03028	0.812238	-0.28, 0.22
Cardiac.Output	LGALS8	-0.49114	2.10853e-05	-0.71, -0.27
Cardiac.Output	LGALS9	0.39366	8.39153e-06	0.23, 0.56
Cardiac.Output	LGAL3.LGAL1	-0.0347	0.908921	-0.63, 0.56
Ejection.Fraction	LGALS1	1.84369	0.0210333	0.3, 3.39
Ejection.Fraction	LGALS3	1.8041	0.00852926	0.48, 3.13
Ejection.Fraction	LGALS8	-0.76661	0.23736	-2.03, 0.5
Ejection.Fraction	LGALS9	0.69003	0.16549	-0.28, 1.66
Ejection.Fraction	LGAL3.LGAL1	2.24074	0.173719	-0.97, 5.45
LV.Mass.ED	LGALS1	1.30561	0.345209	-1.4, 4.01
LV.Mass.ED	LGALS3	-0.58243	0.662992	-3.2, 2.03
LV.Mass.ED	LGALS8	-2.77404	0.0348731	-5.34, -0.21
LV.Mass.ED	LGALS9	1.80832	0.138072	-0.57, 4.19
LV.Mass.ED	LGAL3.LGAL1	-1.33125	0.54142	-5.6, 2.94
IL.1B	LGALS1	0.12222	0.0040677	0.04, 0.21
IL.1B	LGALS3	0.00463	0.912753	-0.08, 0.09
IL.1B	LGALS8	0.03719	0.369731	-0.04, 0.12
IL.1B	LGALS9	0.05475	0.185947	-0.03, 0.14
IL.1B	LGAL3.LGAL1	-0.11073	0.0101383	-0.19, -0.03
IL.6	LGALS1	0.04809	0.327133	-0.05, 0.14
IL.6	LGALS3	0.03116	0.519833	-0.06, 0.13
IL.6	LGALS8	0.13535	0.00462524	0.04, 0.23
IL.6	LGALS9	0.03258	0.496959	-0.06, 0.13
IL.6	LGAL3.LGAL1	0.07279	0.138596	-0.02, 0.17
IL.10	LGALS1	0.03864	0.39772	-0.05, 0.13
IL.10	LGALS3	-0.00596	0.894934	-0.09, 0.08
IL.10	LGALS8	0.00425	0.923578	-0.08, 0.09
IL.10	LGALS9	0.11937	0.00675207	0.03, 0.21
IL.10	LGAL3.LGAL1	-0.00236	0.959309	-0.09, 0.09
TNF.A	LGALS1	0.00512	0.922206	-0.1, 0.11
TNF.A	LGALS3	-0.10598	0.0403603	-0.21, -0.01
TNF.A	LGALS8	-0.03816	0.453125	-0.14, 0.06
TNF.A	LGALS9	0.09855	0.0519546	0, 0.2
TNF.A	LGAL3.LGAL1	-0.09064	0.0870042	-0.19, 0.01
